# Hadza *Prevotella* Require Diet-derived Microbiota Accessible Carbohydrates to Persist in Mice

**DOI:** 10.1101/2023.03.08.531063

**Authors:** Rebecca H Gellman, Matthew R Olm, Nicolas Terrapon, Fatima Enam, Steven K Higginbottom, Justin L Sonnenburg, Erica D Sonnenburg

## Abstract

Industrialization has transformed the gut microbiota, reducing the prevalence of *Prevotella* relative to *Bacteroides*. Here, we isolate *Bacteroides* and *Prevotella* strains from the microbiota of Hadza hunter-gatherers of Tanzania, a population with high levels of *Prevotella*. We demonstrate that plant-derived microbiota-accessible carbohydrates (MACs) are required for persistence of *Prevotella copri* but not *Bacteroides thetaiotaomicron in vivo*. Differences in carbohydrate metabolism gene content, expression, and *in vitro* growth reveal that Hadza *Prevotella* strains specialize in degrading plant carbohydrates, while Hadza *Bacteroides* isolates use both plant and host-derived carbohydrates, a difference mirrored in *Bacteroides* from non-Hadza populations. When competing directly, *P. copri* requires plant-derived MACs to maintain colonization in the presence of *B. thetaiotaomicron*, as a no MAC diet eliminates *P. copri* colonization. *Prevotella’s* reliance on plant-derived MACs and *Bacteroides’* ability to use host mucus carbohydrates could explain the reduced prevalence of *Prevotella* in populations consuming a low-MAC, industrialized diet.

**Statement on work with indigenous communities:** In order to acquire scientific knowledge that accurately represents all human populations, rather than only reflecting and benefiting those in industrialized nations, it is necessary to involve indigenous populations in research in a legal, ethical, and non-exploitative manner (Abdill et al., 2022; Green et al., 2020). Here, we isolated live bacterial strains from anonymized fecal samples collected from Hadza hunter-gatherers in 2013/2014 (Fragiadakis et al., 2019; Merrill et al., 2022; Smits et al., 2017). Samples were collected with permission from the Tanzanian government, National Institute of Medical Research (MR/53i 100/83, NIMR/HQ/R.8a/Vol.IX/1542), the Tanzania Commission for Science and Technology, and with aid from Tanzanian scientists. A material transfer agreement with the National Institute for Medical Research in Tanzania specifies that collected samples are solely to be used for academic purposes. For more information on the consent practices followed, and our ongoing work to communicate the results of these projects to the Hadza, please see (Merrill et al., 2022; Olm et al., 2022).
