## Supplementary material for "Hadza *Prevotella* Require Diet-derived Microbiota Accessible Carbohydrates to Persist in Mice": Table 2

Table 2. Annotated CAZymes by Genome
Cazyme	Primary Substrate	Putative mucin-degrading activity represented	Bc ATCC 43185	Bc H-1617	Bf NCTC 9343	Bf H-2631	Bo ATCC 8483	Bo H-1813	Bo H-2495	Bt VPI 5482	Bt H-2209	Bt H-2622	Pc H-2379	Pc H-2383	Pc H-2446	Pc H-2477	Pc H-2489	Pc H-2497	Pc H-2632	Pc DSM 18205
GH105	Animal	yes	5	5	0	0	12	14	16	7	9	8	1	2	1	1	1	2	1	0
GH109	Animal	yes	4	4	2	2	2	2	2	2	2	2	0	0	0	0	0	0	0	0
GH110	Animal	yes	2	2	2	2	0	1	1	2	2	1	0	0	0	0	0	0	0	0
GH2	Animal	yes	17	20	15	15	36	28	33	31	30	31	6	11	7	6	6	10	6	9
GH20	Animal	yes	12	12	12	11	13	11	12	14	14	12	1	2	2	1	1	1	1	1
GH33	Animal	yes	3	3	3	3	4	1	4	1	1	1	0	0	1	0	0	1	0	0
GH35	Animal		4	4	4	3	2	5	3	3	3	3	2	2	0	2	2	2	2	2
GH84	Animal	yes	1	1	1	1	0	0	0	1	1	1	0	0	1	0	0	0	0	0
GH88	Animal		6	6	1	1	8	8	11	4	3	3	0	1	0	0	0	1	0	0
GH89	Animal	yes	3	3	1	2	4	4	5	3	4	3	0	0	0	0	0	0	0	0
GH92	Animal		5	7	8	9	17	19	24	23	23	21	0	1	2	0	0	0	0	1
PL8	Animal		4	4	1	1	2	2	2	3	3	3	0	0	0	0	0	0	0	0
GH18	Animal	yes	0	1	2	2	8	12	11	12	13	10	0	0	0	0	0	1	0	0
GH38	Animal		0	0	1	1	1	1	2	2	3	2	0	0	0	0	0	0	0	0
PL12	Animal		0	0	1	0	3	2	2	2	2	2	0	0	0	0	0	0	0	0
GH5	Animal		0	0	0	1	5	7	9	0	0	0	7	6	7	5	7	7	7	5
GH98	Animal	yes	0	0	0	0	1	1	1	0	0	0	0	0	1	0	0	1	0	0
PL13	Animal		0	0	0	0	1	1	1	1	1	1	0	0	0	0	0	0	0	0
GH99	Animal		0	0	0	0	0	1	0	1	1	1	0	0	0	0	0	0	0	0
GH19	Animal		0	0	0	0	0	0	0	0	0	0	0	0	0	0	0	0	1	1
GH16	Plant	yes	7	8	6	4	4	4	7	3	3	4	1	2	0	0	1	3	0	2
GH27	Plant	yes	1	1	3	2	3	1	1	4	3	3	0	0	0	0	0	0	0	1
GH28	Plant		3	4	0	0	14	11	15	10	12	8	6	6	5	6	6	6	6	4
GH29	Plant	yes	12	12	9	9	7	5	4	9	8	8	1	1	1	1	1	1	1	1
GH3	Plant		10	8	10	10	20	13	21	10	10	11	7	7	7	7	7	5	8	8
GH32	Plant		2	2	2	2	2	2	2	4	3	4	0	0	2	0	3	3	1	2
GH36	Plant	yes	2	2	3	3	5	5	4	4	6	4	2	2	2	2	2	2	2	2
GH43	Plant		7	8	9	10	33	27	34	31	33	27	10	6	10	6	12	16	10	9
GH51	Plant		2	2	1	1	4	4	4	4	3	3	4	4	4	4	4	4	4	4
GH53	Plant		1	1	0	0	1	1	2	1	1	1	1	1	1	2	1	1	1	1
GH78	Plant		1	0	2	2	8	9	8	6	6	6	0	2	1	0	0	0	0	2
GH91	Plant		2	2	0	0	2	2	2	0	0	0	0	0	0	0	0	0	0	0
GH95	Plant	yes	4	4	4	4	6	7	7	5	5	4	1	2	1	1	2	3	2	3
PL1	Plant		2	2	0	0	9	8	8	5	5	5	3	5	1	3	3	2	3	4
PL9	Plant		3	3	0	0	3	1	1	2	2	2	1	0	0	1	1	0	1	0
GH67	Plant		0	1	0	0	2	1	1	1	0	0	1	1	1	1	1	1	1	1
GH115	Plant		0	0	1	1	8	4	5	2	4	3	1	2	3	1	3	4	2	1
GH26	Plant		0	0	2	2	3	0	1	0	0	0	3	1	2	1	3	4	3	3
GH15	Plant		0	0	0	0	1	1	1	0	0	0	0	0	0	0	0	0	0	0
GH9	Plant		0	0	0	0	1	0	0	0	0	0	0	1	0	0	0	0	0	0
PL11	Plant		0	0	0	0	5	3	4	1	2	2	0	0	0	0	0	1	0	0
PL15	Plant		0	0	0	0	1	3	3	1	1	1	0	0	0	0	0	0	0	0
PL6	Plant		0	0	0	0	0	1	1	0	0	0	0	0	0	0	0	0	0	1
GH8	Plant		0	0	0	0	0	0	0	0	0	1	1	1	0	1	1	0	1	0
GH94	Plant		0	0	0	0	0	0	0	0	0	0	1	1	1	1	1	1	1	1
GH116	Other		1	1	0	0	0	0	0	1	1	0	0	0	0	0	0	0	0	0
GH120	Other		1	1	0	0	0	0	0	0	0	0	0	0	0	0	0	0	0	0
GH123	Other		2	1	1	1	1	1	4	1	2	1	0	0	0	0	0	0	0	0
GH13	Other		3	3	4	4	3	6	4	7	6	7	11	5	9	11	11	6	11	10
GH130	Other		2	2	1	2	7	6	6	4	5	4	1	1	2	1	1	1	1	1
GH133	Other		1	1	0	1	1	1	1	1	1	1	1	1	1	1	1	1	1	1
GH138	Other		1	0	0	0	1	1	1	1	1	1	0	1	0	0	0	0	0	1
GH144	Other		1	1	3	2	1	1	2	1	1	1	0	0	0	0	0	1	0	0
GH145	Other		1	1	0	0	1	1	1	1	1	1	0	0	0	0	0	0	0	0
GH146	Other		1	2	0	0	3	2	2	3	2	2	1	0	1	1	2	2	2	0
GH147	Other		2	1	0	0	1	2	1	0	1	1	0	0	0	0	0	0	0	0
GH154	Other		5	5	1	1	2	2	4	3	2	2	0	1	1	0	0	1	0	0
GH23	Other		3	3	3	3	3	3	3	3	3	3	2	2	2	2	2	2	2	2
GH25	Other		1	1	1	1	1	1	1	1	1	1	4	4	4	5	4	5	4	4
GH30	Other		1	1	1	0	5	5	5	3	3	3	1	1	1	1	1	1	1	3
GH31	Other		4	4	4	4	12	7	10	6	8	7	1	3	2	1	2	2	1	3
GH57	Other		1	1	1	1	1	1	1	1	1	1	1	1	1	1	1	1	1	1
GH73	Other		1	2	1	1	2	1	1	1	1	1	2	2	3	1	2	4	1	3
GH97	Other	yes	4	6	4	4	12	12	11	10	10	9	5	4	4	5	5	4	4	4
GHnc	Other		1	0	0	0	7	0	0	3	0	0	0	0	0	0	0	0	0	2
PL29	Other		1	1	0	0	1	1	1	1	1	1	0	0	0	0	0	0	0	0
PL33	Other		2	1	1	1	1	1	1	1	1	1	0	1	0	0	0	1	0	0
PL35	Other		2	1	0	0	2	2	3	0	0	0	0	0	0	0	0	0	0	0
GH125	Other		0	1	0	2	3	3	3	3	2	2	0	0	1	0	0	0	0	1
GH128	Other		0	1	0	0	0	0	0	0	0	0	0	0	0	0	0	0	0	0
GH136	Other		0	1	0	0	0	0	0	0	0	0	0	0	0	0	0	0	0	0
GH24	Other		0	2	0	1	0	5	0	0	0	2	2	0	0	2	3	2	1	0
GH76	Other		0	2	3	3	8	6	8	10	7	6	0	0	0	0	0	0	0	0
PL40	Other		0	1	0	0	1	1	1	1	1	1	0	1	0	0	0	1	0	0
GH127	Other		0	0	3	3	1	1	5	3	2	3	2	2	3	2	2	2	2	1
GH159	Other		0	0	1	1	0	0	0	1	1	0	0	0	0	0	0	0	0	0
GH65	Other		0	0	1	1	0	0	1	0	0	0	0	0	0	0	0	0	0	0
GH142	Other		0	0	0	1	0	0	0	0	0	0	0	0	0	0	0	0	0	0
GH63	Other		0	0	0	1	0	1	1	0	1	1	1	0	0	1	1	0	1	1
GH10	Other		0	0	0	0	6	3	3	0	0	0	3	2	3	1	3	3	2	2
GH106	Other		0	0	0	0	4	2	4	2	3	3	1	2	1	1	1	2	1	1
GH137	Other		0	0	0	0	1	1	1	1	1	1	0	1	0	0	0	0	0	1
GH139	Other		0	0	0	0	1	1	1	1	1	1	0	0	0	0	0	0	0	0
GH140	Other		0	0	0	0	2	2	2	1	1	1	0	1	0	0	0	0	0	1
GH141	Other		0	0	0	0	2	2	2	2	2	2	0	1	1	0	0	0	0	0
GH143	Other		0	0	0	0	1	1	1	1	1	1	0	0	0	0	0	0	0	1
GH163	Other		0	0	0	0	2	2	2	1	2	1	0	0	0	0	0	0	0	0
GH165	Other		0	0	0	0	3	3	0	0	0	0	0	0	0	0	0	0	0	0
GH42	Other		0	0	0	0	1	2	3	0	0	0	0	0	0	0	0	0	0	0
GH50	Other		0	0	0	0	3	3	4	0	0	0	0	0	0	0	0	0	0	0
GH66	Other		0	0	0	0	1	1	1	1	1	1	0	0	0	0	0	0	0	1
PL10	Other		0	0	0	0	1	1	1	1	1	1	0	1	0	0	0	0	0	0
PL26	Other		0	0	0	0	1	1	1	1	1	1	0	0	0	0	0	0	0	0
PL38	Other		0	0	0	0	3	1	5	0	0	0	0	0	0	0	0	0	0	1
PLnc	Other		0	0	0	0	2	0	0	0	0	0	0	0	0	0	0	0	0	0
PL17	Other		0	0	0	0	0	1	2	0	0	0	0	0	0	0	0	0	0	1
PL27	Other		0	0	0	0	0	1	1	1	1	0	0	0	0	0	0	0	0	0
PL30	Other		0	0	0	0	0	0	1	0	0	0	0	0	0	0	0	0	0	0
	Total Animal		66	72	54	54	119	120	139	112	115	105	17	25	22	15	17	26	18	19
	Total Plant		59	60	52	50	142	113	136	103	107	97	44	45	42	38	52	57	47	50
	Total Other		42	48	34	39	115	102	117	84	81	76	39	38	40	37	42	42	36	47
	Total Combined		167	180	140	143	376	335	392	299	303	278	100	108	104	90	111	125	101	116
