## Supplementary material for "Hadza *Prevotella* Require Diet-derived Microbiota Accessible Carbohydrates to Persist in Mice": Table 1

Table 1. Bacterial strains used.
strain_name	genus	species	strain	origin_specific	origin	genome_size_bp	genome_size_mb	num_genes	Num contigs
Bt H-2209	Bacteroides	thetaiotaomicron	H-2209	Hadza	Human feces	6119319	6.119319	4722	1
Bt H-2622	Bacteroides	thetaiotaomicron	H-2622	Hadza	Human feces	6037034	6.037034	4686	1
Bc H-1617	Bacteroides	caccae	H-1617	Hadza	Human feces	5112756	5.112756	4360	1
Bf H-2631	Bacteroides	fragilis	H-2631	Hadza	Human feces	4877774	4.877774	4622	3
Bo H-1813	Bacteroides	ovatus	H-1813	Hadza	Human feces	6715646	6.715646	5536	4
Bo H-2495	Bacteroides	ovatus	H-2495	Hadza	Human feces	6789892	6.789892	5086	1
Bt VPI 5482	Bacteroides	thetaiotaomicron	VPI 5482	reference	Human feces, unknown nationality	6260000	6.26	5108	1
Bc ATCC 43185	Bacteroides	caccae	ATCC 43185	reference	Human feces, Texas	5280000	5.28	4399	1
Bf NCTC 9343	Bacteroides	fragilis	NCTC 9343	reference	Human appendix abscess, UK	5190000	5.19	4194	2
Bo ATCC 8483	Bacteroides	ovatus	ATCC 8483	reference	Human feces, unknown nationality	6470000	6.47	4896	1
Pc DSM 18205	Prevotella	copri	DSM 18205	reference	Human feces, Japan	3510000	3.51	2968	1
Pc H-2379	Prevotella	copri	H-2379	Hadza	Human feces	4350632	4.350632	3611	1
Pc H-2383	Prevotella	copri	H-2383	Hadza	Human feces	4506031	4.506031	3836	1
Pc H-2446	Prevotella	copri	H-2446	Hadza	Human feces	4057255	4.057255	3383	3
Pc H-2477	Prevotella	copri	H-2477	Hadza	Human feces	4111062	4.111062	3405	1
Pc H-2489	Prevotella	copri	H-2489	Hadza	Human feces	4115122	4.115122	3563	1
Pc H-2497	Prevotella	copri	H-2497	Hadza	Human feces	4081238	4.081238	3548	1
Pc H-2632	Prevotella	copri	H-2632	Hadza	Human feces	3850424	3.850424	3251	4
Pc N-01	Prevotella	copri	N-01	non-Hadza	Human feces, USA	4057390	4.05739	3880	1
